# Functional, genomic, and transcriptomic insights into Linear Low-Density Polyethylene (LLDPE) biodegradation by landfill-derived *Brucella intermedia*

**DOI:** 10.1101/2025.11.09.687417

**Authors:** Ifthikhar Zaman, Mahdi Muhammad Moosa, M. Mahboob Hossain

**Affiliations:** Department of Biotechnology, BRAC University, Dhaka 1212, Bangladesh; Department of Microbiology, BRAC University, Dhaka 1212, Bangladesh

**Author notes:** Corresponding Author (MMM). These authors contributed equally to this work.

**Keywords:** LLDPE biodegradation, plastic-degrading bacteria, environmental biotechnology, whole-genome sequencing, environmental adaptation

## Abstract

The global accumulation of linear low-density polyethylene (LLDPE) waste has created an urgent need for sustainable biodegradation strategies. Here, we report the identification and characterization of two landfill-derived *Brucella intermedia* isolates associated with LLDPE biodegradation. Soil samples collected from the Matuail landfill in Dhaka, Bangladesh, were screened on minimal salt medium supplemented with LLDPE. Both isolates demonstrated sustained growth under carbon-limited conditions in which LLDPE was the principal carbon source. LLDPE recovered from bacterial cultures showed chemical and surface morphological changes, as supported by Fourier-transform infrared (FTIR) spectroscopy, droplet-spreading analysis, and scanning electron microscopy (SEM). FTIR analysis revealed additional carbonyl, hydroxyl, and C-O bands consistent with oxidative modification of the polymer surface, while SEM showed roughening, fissures, and fragmentation-like surface features. Whole-genome sequencing identified both isolates as closely related but distinct strains of *Brucella intermedia* and revealed enrichment of candidate functions associated with oxidative activation, depolymerization, and downstream assimilation. Transcriptomic analysis under LLDPE growth further showed expression of multiple candidate plastic degradation- and biofilm-associated genes. Resistome, virulome, and phenotypic antimicrobial susceptibility analyses indicated that both isolates are environmentally resilient, low-pathogenic variants with a limited intrinsic resistome. Both strains also exhibited biofilm-associated growth under hydrocarbon-substituted and plastic-associated conditions. Collectively, these findings identify environmental *B. intermedia* as an unexpected plastic-associated lineage and expand current understanding of the ecological and genomic diversity of bacteria linked to LLDPE biodegradation.

**Environmental Implication:** This study identifies landfill-derived *Brucella intermedia* strains that can support biodegradation of linear low-density polyethylene (LLDPE), a major persistent plastic pollutant in landfill environments. Functional, genomic, and transcriptomic evidence indicate that these isolates use coordinated oxidative, depolymerization, and biofilm-associated responses during growth under plastic-associated, carbon-limited conditions. Their low-pathogenic environmental profiles and limited intrinsic resistomes further support their relevance as candidates for future biodegradation-focused biotechnological research. Overall, these findings expand the known diversity of plastic-associated bacteria and highlight naturally adapted landfill microorganisms as promising resources for sustainable strategies to mitigate plastic accumulation in terrestrial ecosystems.

**Graphical Abstract:** 
