## Supplementary material for "Functional, genomic, and transcriptomic insights into Linear Low-Density Polyethylene (LLDPE) biodegradation by landfill-derived *Brucella intermedia*": SI Table 2

loss_pattern	contig	ref_start_bp	ref_end_bp	island_size_bp	num_CDS	GC_fraction	example_products
absent_X_only	NZ_CP183035.1	2253622	2257898	4277	6	0.586	hypothetical protein; sensor histidine kinase; RNA polymerase sigma factor
absent_X_only	NZ_CP183035.1	2261530	2265229	3700	3	0.561	glycosyltransferase family 39 protein; oligosaccharide flippase family protein; hypothetical protein
absent_X_only	NZ_CP183035.1	2266473	2268721	2249	2	0.526	hypothetical protein
absent_X_only	NZ_CP183035.1	2271085	2273400	2316	3	0.548	NAD-dependent epimerase/dehydratase family protein; GtrA family protein; NAD(P)/FAD-dependent oxidoreductase
absent_both	NZ_CP183035.1	494075	494866	792	1	0.403	hypothetical protein
absent_both	NZ_CP183035.1	514638	515480	843	1	0.419	hypothetical protein
absent_both	NZ_CP183035.1	585095	585745	651	1	0.479	hypothetical protein
absent_both	NZ_CP183035.1	589996	590394	399	1	0.586	hypothetical protein
absent_both	NZ_CP183035.1	593386	594174	789	1	0.596	DUF1499 domain-containing protein
absent_both	NZ_CP183035.1	596938	597774	837	1	0.587	DUF2793 domain-containing protein
absent_both	NZ_CP183035.1	600027	604904	4878	5	0.545	MraY family glycosyltransferase; glycosyltransferase; transposase
absent_both	NZ_CP183035.1	608456	610227	1772	3	0.501	transposase; DUF1796 family putative cysteine peptidase; hypothetical protein
absent_both	NZ_CP183035.1	611087	612575	1489	2	0.571	glycoside hydrolase family 108 protein; IS3 family transposase
absent_both	NZ_CP183035.1	613975	631037	17063	14	0.532	IS5/IS1182 family transposase; glycosyltransferase family 4 protein; glycosyltransferase family 2 protein
absent_both	NZ_CP183035.1	634808	635828	1021	1	0.559	helix-turn-helix domain-containing protein
absent_both	NZ_CP183035.1	645055	645834	780	1	0.463	DUF3800 domain-containing protein
absent_both	NZ_CP183035.1	658726	659825	1100	2	0.531	IS3 family transposase
absent_both	NZ_CP183035.1	710976	712058	1083	1	0.584	porin
absent_both	NZ_CP183035.1	877953	912913	34961	44	0.514	hypothetical protein; restriction endonuclease; N-acetylmuramoyl-L-alanine amidase
absent_both	NZ_CP183035.1	913565	921734	8170	9	0.532	RepB family plasmid replication initiator protein; hypothetical protein; AAA family ATPase
absent_both	NZ_CP183035.1	922239	960721	38483	53	0.574	DNA adenine methylase; hypothetical protein; DUF4376 domain-containing protein
absent_both	NZ_CP183035.1	1172971	1184741	11771	25	0.553	site-specific integrase; hypothetical protein; HNH endonuclease
absent_both	NZ_CP183035.1	1185681	1195044	9364	16	0.535	hypothetical protein; S24 family peptidase; DNA-methyltransferase
absent_both	NZ_CP183035.1	1195658	1219972	24315	38	0.553	hypothetical protein; terminase small subunit; DNA-packaging protein
absent_both	NZ_CP183035.1	2098908	2120459	21552	19	0.541	reverse transcriptase family protein; hypothetical protein; ABC transporter ATP-binding protein
absent_both	NZ_CP183035.1	2121211	2121717	507	1	0.535	YkgB family protein
absent_both	NZ_CP183035.1	2122620	2150341	27722	32	0.566	hypothetical protein; TetR/AcrR family transcriptional regulator; SDR family NAD(P)-dependent oxidoreductase
absent_both	NZ_CP183035.1	2151071	2158000	6930	9	0.583	hypothetical protein; SDR family NAD(P)-dependent oxidoreductase; peroxiredoxin-like family protein
absent_both	NZ_CP183035.1	2158583	2191453	32871	41	0.627	MarR family winged helix-turn-helix transcriptional regulator; LysR family transcriptional regulator; peptide-methionine (R)-S-oxide reductase MsrB
absent_both	NZ_CP183035.1	2192159	2217198	25040	22	0.634	hypothetical protein; DUF2493 domain-containing protein; DUF7146 domain-containing protein
absent_both	NZ_CP183035.1	2217711	2219366	1656	1	0.62	recombinase family protein
absent_both	NZ_CP183036.1	382591	383691	1101	1	0.531	IS3 family transposase
absent_both	NZ_CP183036.1	474308	478128	3821	7	0.557	site-specific integrase; hypothetical protein; helix-turn-helix domain-containing protein
absent_both	NZ_CP183036.1	478989	480754	1766	2	0.543	hypothetical protein; ParB/RepB/Spo0J family partition protein
absent_both	NZ_CP183036.1	481457	496798	15342	22	0.557	hypothetical protein; ATP-binding protein; DUF669 domain-containing protein
absent_both	NZ_CP183036.1	497436	501745	4310	9	0.543	ferritin-like domain-containing protein; VRR-NUC domain-containing protein; hypothetical protein
absent_both	NZ_CP183036.1	502437	518231	15795	19	0.566	hypothetical protein; terminase large subunit; phage portal protein
absent_both	NZ_CP183036.1	520357	530551	10195	15	0.529	IS3 family transposase; heparinase II/III domain-containing protein; chitinase
absent_both	NZ_CP183036.1	531329	531577	249	1	0.55	DUF982 domain-containing protein
absent_both	NZ_CP183036.1	532258	534756	2499	6	0.533	hypothetical protein; SOS response-associated peptidase
absent_both	NZ_CP183036.1	861056	864086	3031	4	0.544	tyrosine-type recombinase/integrase; helix-turn-helix transcriptional regulator; hypothetical protein
absent_both	NZ_CP183036.1	865064	867373	2310	4	0.576	hypothetical protein
absent_both	NZ_CP183036.1	867908	869813	1906	3	0.488	hypothetical protein
absent_both	NZ_CP183036.1	870724	870984	261	1	0.533	DUF2312 domain-containing protein
absent_both	NZ_CP183036.1	871558	872487	930	3	0.557	hypothetical protein
absent_both	NZ_CP183036.1	874226	891123	16898	25	0.545	hypothetical protein; cytoplasmic protein; terminase small subunit
absent_both	NZ_CP183036.1	891756	898746	6991	7	0.557	hypothetical protein; phage tail length tape measure family protein; DUF6950 family protein
absent_both	NZ_CP183036.1	899990	906339	6350	9	0.538	phage tail tip fiber protein; hypothetical protein
absent_both	NZ_CP183036.1	907110	909510	2401	3	0.472	STAS-like domain-containing protein; hypothetical protein
absent_both	NZ_CP183036.1	1293067	1293414	348	1	0.54	hypothetical protein
absent_both	NZ_CP183036.1	1301542	1314370	12829	14	0.509	hypothetical protein; sce7726 family protein; sce7725 family protein
absent_both	NZ_CP183036.1	1574404	1578418	4015	6	0.549	DUF2726 domain-containing protein; hypothetical protein; HEPN domain-containing protein
absent_both	NZ_CP183036.1	1581833	1589626	7794	8	0.553	ABC transporter substrate-binding protein; enoyl-CoA hydratase/isomerase family protein; AMP-binding protein
absent_both	NZ_CP183036.1	1590161	1601471	11311	13	0.566	peptide chain release factor-like protein; P1 family peptidase; glycine betaine/L-proline transporter ProP
absent_both	NZ_CP183036.1	1602305	1602954	650	1	0.54	IS3 family transposase
absent_both	NZ_CP183036.1	1603803	1604927	1125	3	0.572	ATP-binding protein; transposase; IS66 family insertion sequence element accessory protein TnpB
