## Supplementary material for "Functional, genomic, and transcriptomic insights into Linear Low-Density Polyethylene (LLDPE) biodegradation by landfill-derived *Brucella intermedia*": SI Table 4

### Sheet: plastic_degrading_matxrix-strin
Genome_accessions	PEG_aldehyde_dehydrogenase	3HV_dehydrogenase	PEG_dehydrogenase	PLA_depolymerase	Polyesterase	Nylon_Oligomer_Degrading_Enzyme	Hydrolase	Lipase	Laccase	Polyamidase	PHA_depolymerase	Nylon_hydrolase	Carboxylesterase	Copper_oxidase	PU_esterase
GCF_000007125.1_ASM712v1	11	11	4	1	1	1	0	0	0	0	0	0	0	0	0
GCF_000007505.1_ASM750v1	14	13	5	1	1	1	0	0	0	0	0	0	0	0	0
GCF_000008145.1_ASM814v1	13	13	5	1	1	1	1	0	0	0	0	0	0	0	0
GCF_000016845.1_ASM1684v1	11	13	4	1	1	1	1	0	0	0	0	0	0	0	0
GCF_000017405.1_ASM1740v1	12	25	3	1	1	2	0	3	1	1	1	0	0	0	0
GCF_000018525.1_ASM1852v1	14	13	5	1	1	1	1	0	0	0	0	0	0	0	0
GCF_000018725.1_ASM1872v1	13	13	5	1	1	1	1	0	0	0	0	0	0	0	0
GCF_000018905.1_ASM1890v1	14	13	5	1	1	1	1	0	0	0	0	0	0	0	0
GCF_000022625.1_ASM2262v1	13	11	5	1	1	1	1	0	0	0	0	0	0	0	0
GCF_000022745.1_ASM2274v1	14	13	5	1	1	1	1	0	0	0	0	0	0	0	0
GCF_000054005.1_ASM5400v1	13	12	5	1	1	1	1	0	0	0	0	0	0	0	0
GCF_000192725.1_ASM19272v1	13	11	4	1	1	1	1	0	0	0	0	0	0	0	0
GCF_000192885.1_ASM19288v1	13	11	4	1	1	1	1	0	0	0	0	0	0	0	0
GCF_000221005.1_ASM22100v1	15	12	5	1	1	1	1	0	0	0	0	0	0	0	0
GCF_000223195.1_ASM22319v1	14	13	5	1	1	1	0	0	0	0	0	0	0	0	0
GCF_000227645.1_ASM22764v1	13	11	5	1	1	1	1	0	0	0	0	0	0	0	0
GCF_000236255.1_ASM23625v1	14	13	5	1	1	1	0	0	0	0	0	0	0	0	0
GCF_000238175.1_ASM23817v1	13	13	5	1	1	1	1	0	0	0	0	0	0	0	0
GCF_000238195.1_ASM23819v1	13	13	5	1	1	1	1	0	0	0	0	0	0	0	0
GCF_000590795.1_ASM59079v1	14	13	4	1	1	0	1	0	0	0	0	1	0	0	0
GCF_000600055.1_ASM60005v1	14	13	5	1	1	1	0	0	0	0	0	0	0	0	0
GCF_000691585.1_ASM69158v1	14	13	5	1	1	1	1	0	0	0	0	0	0	0	0
GCF_000698245.1_ASM69824v1	14	13	5	1	1	1	1	0	0	0	0	0	0	0	0
GCF_000698285.1_ASM69828v1	14	13	5	1	1	1	1	0	0	0	0	0	0	0	0
GCF_000698325.1_ASM69832v1	14	13	5	1	1	1	1	0	0	0	0	0	0	0	0
GCF_000698345.1_ASM69834v1	14	13	5	1	1	1	1	0	0	0	0	0	0	0	0
GCF_000699025.1_ASM69902v1	14	13	5	1	1	1	1	0	0	0	0	0	0	0	0
GCF_000740135.1_ASM74013v1	13	13	5	1	1	1	1	0	0	0	0	0	0	0	0
GCF_000740155.1_ASM74015v1	14	13	5	1	1	1	1	0	0	0	0	0	0	0	0
GCF_000740175.1_ASM74017v1	13	13	5	1	1	1	1	0	0	0	0	0	0	0	0
GCF_000740195.1_ASM74019v1	13	13	5	1	1	1	1	0	0	0	0	0	0	0	0
GCF_000740215.1_ASM74021v1	13	13	5	1	1	1	1	0	0	0	0	0	0	0	0
GCF_000740235.1_ASM74023v1	14	13	5	1	1	2	0	0	0	0	0	0	0	0	0
GCF_000740255.1_ASM74025v1	14	13	5	1	1	1	1	0	0	0	0	0	0	0	0
GCF_000740275.1_ASM74027v1	14	12	5	1	1	1	1	0	0	0	0	0	0	0	0
GCF_000740295.1_ASM74029v1	13	13	5	1	1	1	1	0	0	0	0	0	0	0	0
GCF_000740315.1_ASM74031v1	14	13	5	1	1	1	1	0	0	0	0	0	0	0	0
GCF_000740335.1_ASM74033v1	14	13	5	1	1	1	1	0	0	0	0	0	0	0	0
GCF_000740355.1_ASM74035v1	14	11	4	1	1	2	0	0	0	0	0	0	0	0	0
GCF_000740375.1_ASM74037v1	13	13	5	1	1	1	1	0	0	0	0	0	0	0	0
GCF_000740415.1_ASM74041v1	12	11	4	1	1	1	0	0	0	0	0	0	0	0	0
GCF_000740435.1_ASM74043v1	14	13	5	1	1	1	1	0	0	0	0	0	0	0	0
GCF_000742955.1_ASM74295v1	12	24	3	1	1	2	0	3	1	1	1	0	0	0	0
GCF_000755085.1_ASM75508v1	16	14	5	1	1	1	0	0	0	0	0	0	0	0	0
GCF_000755105.1_ASM75510v1	15	13	5	1	1	1	0	0	0	0	0	0	0	0	0
GCF_000875695.1_ASM87569v1	14	13	5	1	1	1	0	0	0	0	0	0	0	0	0
GCF_001043295.1_ASM104329v1	13	13	5	1	1	1	1	0	0	0	0	0	0	0	0
GCF_001296965.1_ASM129696v1	13	13	5	1	1	1	1	0	0	0	0	0	0	0	0
GCF_001307475.2_ASM130747v2	13	11	5	1	1	1	1	0	0	0	0	0	0	0	0
GCF_001431745.1_ASM143174v1	13	11	4	1	1	1	1	0	0	0	0	0	0	0	0
GCF_001652485.1_ASM165248v1	13	31	5	1	1	1	0	1	0	2	0	0	0	0	0
GCF_001715365.1_ASM171536v1	14	13	5	1	1	1	1	0	0	0	0	0	0	0	0
GCF_001715385.1_ASM171538v1	13	13	5	1	1	1	1	0	0	0	0	0	0	0	0
GCF_001715405.1_ASM171540v1	13	13	5	1	1	1	1	0	0	0	0	0	0	0	0
GCF_001715425.1_ASM171542v1	14	13	5	1	1	1	0	0	0	0	0	0	0	0	0
GCF_001715485.1_ASM171548v1	14	11	4	1	1	2	0	0	0	0	0	0	0	0	0
GCF_001971625.1_ASM197162v1	13	13	5	1	1	1	1	0	0	0	0	0	0	0	0
GCF_001971805.1_ASM197180v1	15	12	6	1	1	1	1	0	0	0	0	0	0	0	0
GCF_002025625.1_ASM202562v1	12	29	5	1	1	1	0	2	0	2	0	0	0	0	0
GCF_002191235.1_ASM219123v1	13	11	5	1	1	1	1	0	0	0	0	0	0	0	0
GCF_002191295.1_ASM219129v1	13	11	5	1	1	1	1	0	0	0	0	0	0	0	0
GCF_002191335.1_ASM219133v1	13	11	5	1	1	1	1	0	0	0	0	0	0	0	0
GCF_002191355.1_ASM219135v1	14	11	4	1	1	2	0	0	0	0	0	0	0	0	0
GCF_002191375.1_ASM219137v1	14	11	4	1	1	2	0	0	0	0	0	0	0	0	0
GCF_002191455.1_ASM219145v1	13	11	5	1	1	1	1	0	0	0	0	0	0	0	0
GCF_002191575.1_ASM219157v1	13	11	5	1	1	1	1	0	0	0	0	0	0	0	0
GCF_002191615.1_ASM219161v1	13	11	5	1	1	1	1	0	0	0	0	0	0	0	0
GCF_002191655.1_ASM219165v1	13	11	5	1	1	1	1	0	0	0	0	0	0	0	0
GCF_002191675.1_ASM219167v1	13	11	5	1	1	1	1	0	0	0	0	0	0	0	0
GCF_002191755.1_ASM219175v1	13	11	5	1	1	1	1	0	0	0	0	0	0	0	0
GCF_002191915.1_ASM219191v1	13	11	5	1	1	1	1	0	0	0	0	0	0	0	0
GCF_002192095.1_ASM219209v1	13	11	5	1	1	1	1	0	0	0	0	0	0	0	0
GCF_002192155.1_ASM219215v1	13	11	5	1	1	1	1	0	0	0	0	0	0	0	0
GCF_002262955.1_ASM226295v1	13	11	5	1	1	1	1	0	0	0	0	0	0	0	0
GCF_002262975.1_ASM226297v1	13	13	5	1	1	1	1	0	0	0	0	0	0	0	0
GCF_002262995.1_ASM226299v1	13	13	5	1	1	1	1	0	0	0	0	0	0	0	0
GCF_002263015.1_ASM226301v1	13	11	5	1	1	1	1	0	0	0	0	0	0	0	0
GCF_002591255.1_ASM259125v1	14	13	5	1	1	1	1	0	0	0	0	0	0	0	0
GCF_002749475.1_ASM274947v1	14	13	5	1	1	1	0	0	0	0	0	0	0	0	0
GCF_002763615.1_ASM276361v1	13	11	4	1	1	1	1	0	0	0	0	0	0	0	0
GCF_002895105.1_ASM289510v1	13	11	5	1	1	1	1	0	0	0	0	0	0	0	0
GCF_002895125.1_ASM289512v1	14	11	4	1	1	1	1	0	0	0	0	0	0	0	0
GCF_002895145.1_ASM289514v1	13	13	5	1	1	1	1	0	0	0	0	0	0	0	0
GCF_002953595.1_ASM295359v1	12	11	4	1	1	1	0	0	0	0	0	0	0	0	0
GCF_003010715.1_ASM301071v1	13	13	5	1	1	1	1	0	0	0	0	0	0	0	0
GCF_003205535.1_ASM320553v1	13	11	5	1	1	1	1	0	0	0	0	0	0	0	0
GCF_003244395.3_ASM324439v3	13	13	5	1	1	1	1	0	0	0	0	0	0	0	0
GCF_003290345.1_ASM329034v1	14	13	5	1	1	1	1	0	0	0	0	0	0	0	0
GCF_003516045.1_ASM351604v1	13	11	5	1	1	1	1	0	0	0	0	0	0	0	0
GCF_003516065.1_ASM351606v1	13	11	5	1	1	1	1	0	0	0	0	0	0	0	0
GCF_003516085.1_ASM351608v1	13	11	5	1	1	1	1	0	0	0	0	0	0	0	0
GCF_003675365.1_ASM367536v1	13	13	5	1	1	1	1	0	0	0	0	0	0	0	0
GCF_003856415.1_ASM385641v1	13	11	5	1	1	1	1	0	0	0	0	0	0	0	0
GCF_004208655.1_ASM420865v1	13	11	4	1	1	1	1	0	0	0	0	0	0	0	0
GCF_004208675.1_ASM420867v1	13	11	4	1	1	1	1	0	0	0	0	0	0	0	0
GCF_004208695.1_ASM420869v1	13	11	5	1	1	1	1	0	0	0	0	0	0	0	0
GCF_008761575.1_ASM876157v1	13	13	5	1	1	1	1	0	0	0	0	0	0	0	0
GCF_008761595.1_ASM876159v1	13	11	4	1	1	1	1	0	0	0	0	0	0	0	0
GCF_008761615.1_ASM876161v1	13	11	4	1	1	1	1	0	0	0	0	0	0	0	0
GCF_009017375.1_ASM901737v1	12	23	4	1	1	2	0	3	0	1	1	0	0	0	0
GCF_009601725.1_ASM960172v1	10	11	2	1	1	1	1	0	0	0	0	0	0	0	0
GCF_011801185.1_ASM1180118v1	13	13	5	1	1	1	1	0	0	0	0	0	0	0	0
GCF_014084005.1_ASM1408400v1	13	12	4	1	1	1	1	0	0	0	0	0	0	0	0
GCF_014495725.1_ASM1449572v1	11	21	3	1	1	2	0	1	0	1	0	0	1	0	0
GCF_014495905.1_ASM1449590v1	12	15	4	1	1	1	1	0	0	0	0	0	0	0	0
GCF_014884405.1_ASM1488440v1	14	13	5	1	1	1	1	0	0	0	0	0	0	0	0
GCF_014884485.1_ASM1488448v1	14	13	5	1	1	2	0	0	0	0	0	0	0	0	0
GCF_014884505.1_ASM1488450v1	14	12	5	1	1	1	1	0	0	0	0	0	0	0	0
GCF_014884525.1_ASM1488452v1	14	13	5	1	1	1	1	0	0	0	0	0	0	0	0
GCF_014884545.1_ASM1488454v1	14	12	5	1	1	1	0	0	0	0	0	0	0	0	0
GCF_014884565.1_ASM1488456v1	14	12	5	1	1	1	0	0	0	0	0	0	0	0	0
GCF_015326295.1_ASM1532629v1	12	23	4	1	1	2	0	4	0	1	1	0	0	1	0
GCF_015624465.1_ASM1562446v1	14	13	5	1	1	1	1	0	0	0	0	0	0	0	0
GCF_015832115.1_ASM1583211v1	12	12	3	1	1	0	1	0	0	0	0	1	0	0	0
GCF_016107505.1_ASM1610750v1	13	13	5	1	1	1	1	0	0	0	0	0	0	0	0
GCF_016128015.1_ASM1612801v1	12	25	3	1	1	2	0	3	1	1	1	0	0	0	0
GCF_017797885.1_ASM1779788v1	11	11	3	1	1	1	1	0	0	0	0	0	0	0	0
GCF_021165815.1_ASM2116581v1	13	24	3	1	1	2	0	3	1	1	1	0	0	0	0
GCF_022024335.1_ASM2202433v1	12	29	5	1	1	1	0	1	0	2	0	0	0	0	0
GCF_023796775.1_ASM2379677v1	13	11	5	1	1	1	1	0	0	0	0	0	0	0	0
GCF_024799785.1_ASM2479978v1	12	25	3	1	1	2	0	4	0	1	0	0	0	0	0
GCF_024802385.1_ASM2480238v1	13	11	5	1	1	1	1	0	0	0	0	0	0	0	0
GCF_024970345.1_ASM2497034v1	13	11	5	1	1	1	1	0	0	0	0	0	0	0	0
GCF_024970695.1_ASM2497069v1	14	13	5	1	1	1	1	0	0	0	0	0	0	0	0
GCF_024970895.1_ASM2497089v1	14	13	5	1	1	1	1	0	0	0	0	0	0	0	0
GCF_025118245.1_ASM2511824v1	9	17	2	1	1	1	0	1	0	0	0	0	1	0	0
GCF_025490555.1_ASM2549055v1	11	21	3	1	1	2	0	1	0	0	0	0	1	0	0
GCF_025908475.1_ASM2590847v1	11	23	3	1	1	2	0	4	1	1	1	0	0	0	0
GCF_026014005.1_ASM2601400v1	12	23	4	1	1	2	0	4	0	1	1	0	0	0	1
GCF_027625455.1_ASM2762545v1	13	11	5	1	1	1	1	0	0	0	0	0	0	0	0
GCF_029834515.1_ASM2983451v1	11	21	3	1	1	2	0	1	0	0	0	0	0	0	0
GCF_029855085.1_ASM2985508v1	11	21	3	1	1	2	0	1	0	0	0	0	1	0	0
GCF_030157885.1_ASM3015788v1	13	13	4	1	1	1	1	0	0	0	0	0	0	0	0
GCF_030518775.1_ASM3051877v1	12	24	4	1	1	2	0	4	1	1	1	0	0	1	0
GCF_030761275.1_ASM3076127v1	13	13	5	1	1	2	0	0	0	0	0	0	0	0	0
GCF_030761295.1_ASM3076129v1	13	13	5	1	1	1	1	0	0	0	0	0	0	0	0
GCF_030761315.1_ASM3076131v1	13	13	5	1	1	1	1	0	0	0	0	0	0	0	0
GCF_030761335.1_ASM3076133v1	13	13	5	1	1	2	0	0	0	0	0	0	0	0	0
GCF_030761355.1_ASM3076135v1	13	13	5	1	1	1	1	0	0	0	0	0	0	0	0
GCF_030761375.1_ASM3076137v1	13	13	5	1	1	1	1	0	0	0	0	0	0	0	0
GCF_030761395.1_ASM3076139v1	13	13	5	1	1	2	0	0	0	0	0	0	0	0	0
GCF_030761415.1_ASM3076141v1	13	13	5	1	1	2	0	0	0	0	0	0	0	0	0
GCF_030761435.1_ASM3076143v1	13	13	5	1	1	1	1	0	0	0	0	0	0	0	0
GCF_030761455.1_ASM3076145v1	13	13	5	1	1	1	1	0	0	0	0	0	0	0	0
GCF_030761555.1_ASM3076155v1	13	13	5	1	1	2	0	0	0	0	0	0	0	0	0
GCF_030761595.1_ASM3076159v1	13	13	5	1	1	2	0	0	0	0	0	0	0	0	0
GCF_030761615.1_ASM3076161v1	13	13	5	1	1	2	0	0	0	0	0	0	0	0	0
GCF_030761635.1_ASM3076163v1	13	13	5	1	1	2	0	0	0	0	0	0	0	0	0
GCF_030761655.1_ASM3076165v1	13	13	5	1	1	2	0	0	0	0	0	0	0	0	0
GCF_030761715.1_ASM3076171v1	13	13	5	1	1	2	0	0	0	0	0	0	0	0	0
GCF_030761735.1_ASM3076173v1	13	13	5	1	1	2	0	0	0	0	0	0	0	0	0
GCF_030761755.1_ASM3076175v1	13	13	5	1	1	2	0	0	0	0	0	0	0	0	0
GCF_030761775.1_ASM3076177v1	13	13	5	1	1	2	0	0	0	0	0	0	0	0	0
GCF_030761795.1_ASM3076179v1	13	13	5	1	1	1	1	0	0	0	0	0	0	0	0
GCF_030761815.1_ASM3076181v1	13	13	5	1	1	2	0	0	0	0	0	0	0	0	0
GCF_030761835.1_ASM3076183v1	13	13	5	1	1	2	0	0	0	0	0	0	0	0	0
GCF_030761855.1_ASM3076185v1	13	13	5	1	1	2	0	0	0	0	0	0	0	0	0
GCF_030761875.1_ASM3076187v1	13	13	5	1	1	2	0	0	0	0	0	0	0	0	0
GCF_030761895.1_ASM3076189v1	13	13	5	1	1	1	1	0	0	0	0	0	0	0	0
GCF_030761915.1_ASM3076191v1	13	13	5	1	1	1	1	0	0	0	0	0	0	0	0
GCF_030761935.1_ASM3076193v1	13	13	5	1	1	2	0	0	0	0	0	0	0	0	0
GCF_030761955.1_ASM3076195v1	13	13	5	1	1	2	0	0	0	0	0	0	0	0	0
GCF_030761975.1_ASM3076197v1	13	13	5	1	1	2	0	0	0	0	0	0	0	0	0
GCF_030761995.1_ASM3076199v1	13	13	5	1	1	2	0	0	0	0	0	0	0	0	0
GCF_030762015.1_ASM3076201v1	13	13	5	1	1	2	0	0	0	0	0	0	0	0	0
GCF_030762035.1_ASM3076203v1	13	13	5	1	1	2	0	0	0	0	0	0	0	0	0
GCF_030762055.1_ASM3076205v1	13	13	5	1	1	2	0	0	0	0	0	0	0	0	0
GCF_030762075.1_ASM3076207v1	13	13	5	1	1	2	0	0	0	0	0	0	0	0	0
GCF_030762095.1_ASM3076209v1	13	13	5	1	1	1	1	0	0	0	0	0	0	0	0
GCF_030762115.1_ASM3076211v1	13	13	5	1	1	2	0	0	0	0	0	0	0	0	0
GCF_030762135.1_ASM3076213v1	13	13	5	1	1	2	0	0	0	0	0	0	0	0	0
GCF_030762155.1_ASM3076215v1	13	13	5	1	1	2	0	0	0	0	0	0	0	0	0
GCF_030762185.1_ASM3076218v1	13	13	5	1	1	2	0	0	0	0	0	0	0	0	0
GCF_030762215.1_ASM3076221v1	13	13	5	1	1	2	0	0	0	0	0	0	0	0	0
GCF_030762235.1_ASM3076223v1	13	13	5	1	1	2	0	0	0	0	0	0	0	0	0
GCF_030762255.1_ASM3076225v1	13	13	5	1	1	2	0	0	0	0	0	0	0	0	0
GCF_030762275.1_ASM3076227v1	13	13	5	1	1	2	0	0	0	0	0	0	0	0	0
GCF_030762295.1_ASM3076229v1	13	13	5	1	1	2	0	0	0	0	0	0	0	0	0
GCF_030762315.1_ASM3076231v1	13	13	5	1	1	2	0	0	0	0	0	0	0	0	0
GCF_030762335.1_ASM3076233v1	13	13	5	1	1	2	0	0	0	0	0	0	0	0	0
GCF_030762355.1_ASM3076235v1	13	13	5	1	1	2	0	0	0	0	0	0	0	0	0
GCF_030762375.1_ASM3076237v1	13	13	5	1	1	2	0	0	0	0	0	0	0	0	0
GCF_030762395.1_ASM3076239v1	13	13	5	1	1	2	0	0	0	0	0	0	0	0	0
GCF_030762415.1_ASM3076241v1	12	13	5	1	1	2	0	0	0	0	0	0	0	0	0
GCF_030762435.1_ASM3076243v1	13	13	5	1	1	2	0	0	0	0	0	0	0	0	0
GCF_030762555.1_ASM3076255v1	13	13	5	1	1	2	0	0	0	0	0	0	0	0	0
GCF_036287805.1_ASM3628780v1	13	13	5	1	1	1	1	0	0	0	0	0	0	0	0
GCF_036320855.1_ASM3632085v1	13	11	5	1	1	1	1	0	0	0	0	0	0	0	0
GCF_036967195.1_ASM3696719v1	13	11	4	1	1	1	1	0	0	0	0	0	0	0	0
GCF_038420175.1_ASM3842017v1	12	10	4	1	1	1	0	0	0	0	0	0	0	0	0
GCF_038420185.1_ASM3842018v1	14	13	5	1	1	1	0	0	0	0	0	0	0	0	0
GCF_038420195.1_ASM3842019v1	13	13	5	1	1	1	1	0	0	0	0	0	0	0	0
GCF_039545455.1_Dyp-BE17	12	21	3	1	1	0	1	0	0	0	0	0	0	1	0
GCF_040250265.1_ASM4025026v1	11	21	3	1	1	2	0	1	0	1	0	0	1	0	0
GCF_042697365.1_ASM4269736v1	9	16	2	1	1	1	0	1	0	0	0	0	0	0	0
GCF_045945455.1_SG_Brucella_pseudogrignonensis_VSPL.as	12	30	5	1	1	1	1	1	0	2	0	0	0	0	0
GCF_046097035.1_Unicycler_hybrid_assembly	11	27	5	1	1	1	1	1	0	2	0	0	0	0	0
GCF_046531905.1_ASM4653190v1	12	11	4	1	1	1	0	0	0	0	0	0	0	0	0
GCF_046531915.1_ASM4653191v1	12	11	4	1	1	1	0	0	0	0	0	0	0	0	0
GCF_047324095.1_ASM4732409v1	14	13	4	1	1	0	1	0	0	0	0	1	0	0	0
GCF_047324105.1_ASM4732410v1	15	13	4	1	1	0	1	0	0	0	0	1	0	0	0
GCF_047324115.1_ASM4732411v1	14	13	4	1	1	0	1	0	0	0	0	1	0	0	0
GCF_048398275.1_ASM4839827v1	11	22	3	1	1	2	0	1	0	1	0	0	1	0	0
GCF_900092405.1_10RB9215v1	14	14	6	1	1	0	1	0	0	0	0	1	0	0	0
GCF_900095155.1_BR141012304v1	13	13	4	1	1	1	1	0	0	0	0	0	0	0	0
GCF_900236335.1_Bru_genome7	13	11	5	1	1	1	1	0	0	0	0	0	0	0	0
GCF_900236345.1_Bru_genome47	13	11	5	1	1	1	1	0	0	0	0	0	0	0	0
GCF_900236355.1_Bru_genome20	13	11	5	1	1	1	1	0	0	0	0	0	0	0	0
GCF_900236365.1_Bru_genome40	13	11	5	1	1	1	1	0	0	0	0	0	0	0	0
GCF_900236375.1_Bru_genome9	13	12	5	1	1	1	1	0	0	0	0	0	0	0	0
GCF_900236385.1_Bru_genome37	13	11	5	1	1	1	1	0	0	0	0	0	0	0	0
GCF_900236395.1_Bru_genome41	13	11	5	1	1	1	1	0	0	0	0	0	0	0	0
GCF_900236405.1_Bru_genome13	13	11	5	1	1	1	1	0	0	0	0	0	0	0	0
GCF_900236415.1_Bru_genome48	13	11	5	1	1	1	1	0	0	0	0	0	0	0	0
GCF_900236425.1_Bru_genome11	13	12	5	1	1	1	1	0	0	0	0	0	0	0	0
GCF_900236435.1_Bru_genome23	13	11	5	1	1	1	1	0	0	0	0	0	0	0	0
GCF_900236445.1_Bru_genome2	13	11	5	1	1	1	1	0	0	0	0	0	0	0	0
GCF_900236455.1_Bru_genome44	13	11	5	1	1	1	1	0	0	0	0	0	0	0	0
GCF_900236465.1_Bru_genome45	13	11	5	1	1	1	1	0	0	0	0	0	0	0	0
GCF_900236485.1_Bru_genome24	13	12	5	1	1	1	1	0	0	0	0	0	0	0	0
GCF_900236495.1_Bru_genome46	13	12	5	1	1	1	1	0	0	0	0	0	0	0	0
GCF_900236515.1_Bru_genome43	13	11	5	1	1	1	1	0	0	0	0	0	0	0	0
GCF_900236525.1_Bru_genome6	13	11	5	1	1	1	1	0	0	0	0	0	0	0	0
GCF_900236535.1_Bru_genome4	13	12	5	1	1	1	1	0	0	0	0	0	0	0	0
GCF_900236545.1_Bru_genome36	13	11	5	1	1	1	1	0	0	0	0	0	0	0	0
GCF_900236555.1_Bru_genome5	13	11	5	1	1	1	1	0	0	0	0	0	0	0	0
GCF_900236565.1_Bru_genome8	13	11	5	1	1	1	1	0	0	0	0	0	0	0	0
GCF_900236575.1_Bru_genome10	11	11	4	1	1	1	1	0	0	0	0	0	0	0	0
GCF_900236585.1_Bru_genome1	13	12	5	1	1	1	1	0	0	0	0	0	0	0	0
GCF_963555505.1_FF10_ZBP-0221.3	14	13	5	1	1	1	1	0	0	0	0	0	0	0	0
GCF_963990305.1_FF10_0221.5	14	13	5	1	1	1	1	0	0	0	0	0	0	0	0
