## Supplementary material for "Functional, genomic, and transcriptomic insights into Linear Low-Density Polyethylene (LLDPE) biodegradation by landfill-derived *Brucella intermedia*": SI Table 5

Unnamed: 0	Genome	AMR Gene / ARO Name	AMR Gene Family	Drug Class	Resistance Mechanism	% Identity	% Coverage (ref length)	Confidence Tier	RGI Detection Model	Model Type	Bitscore	E-value	Remarks
0	X	adeF	resistance-nodulation-cell division (RND) antibiotic efflux pump	fluoroquinolone antibiotic; tetracycline; tetracycline antibiotic	antibiotic efflux	72.98		Moderate	Strict	protein homolog model	973.4	1.4e-284	EHLDPNHN_00946 Efflux pump membrane transporter BepE
1	X	adeF	resistance-nodulation-cell division (RND) antibiotic efflux pump	fluoroquinolone antibiotic; tetracycline; tetracycline antibiotic	antibiotic efflux	62.98		Moderate	Strict	protein homolog model	1250.7	0	EHLDPNHN_01972 multidrug efflux RND transporter permease subunit OqxB12
2	X	adeF	resistance-nodulation-cell division (RND) antibiotic efflux pump	fluoroquinolone antibiotic; tetracycline; tetracycline antibiotic	antibiotic efflux	48.02		Putative	Strict	protein homolog model	888.6	6.799999999999999e-259	EHLDPNHN_02677 Efflux pump membrane transporter BepE
3	X	ANT(9)-Ic	ANT(9)	aminoglycoside antibiotic; spectinomycin	antibiotic inactivation	97.68		High	Strict	protein homolog model	506.1	2.3e-144	EHLDPNHN_02784 Streptomycin 3''-adenylyltransferase
4	X	qacG	small multidrug resistance (SMR) antibiotic efflux pump	benzalkonium chloride; disinfecting agents and antiseptics	antibiotic efflux	43.27		Putative	Strict	protein homolog model	96.3	2.4e-21	EHLDPNHN_03502 Multidrug transporter EmrE; secondary match to qacJ
6	Y	adeF	resistance-nodulation-cell division (RND) antibiotic efflux pump	fluoroquinolone antibiotic; tetracycline; tetracycline antibiotic	antibiotic efflux	62.98		Moderate	Strict	protein homolog model	1250.7	0	FHEPJBLE_00035 multidrug efflux RND transporter permease subunit OqxB12
7	Y	adeF	resistance-nodulation-cell division (RND) antibiotic efflux pump	fluoroquinolone antibiotic; tetracycline; tetracycline antibiotic	antibiotic efflux	48.02		Putative	Strict	protein homolog model	888.6	6.799999999999999e-259	FHEPJBLE_00738 Efflux pump membrane transporter BepE
8	Y	ANT(9)-Ic	ANT(9)	aminoglycoside antibiotic; spectinomycin	antibiotic inactivation	97.68		High	Strict	protein homolog model	506.1	2.3e-144	FHEPJBLE_00845 Streptomycin 3''-adenylyltransferase
9	Y	qacG	small multidrug resistance (SMR) antibiotic efflux pump	benzalkonium chloride; disinfecting agents and antiseptics	antibiotic efflux	43.27		Putative	Strict	protein homolog model	96.3	2.4e-21	FHEPJBLE_01563 Multidrug transporter EmrE; secondary match to qacJ
11	Y	adeF	resistance-nodulation-cell division (RND) antibiotic efflux pump	fluoroquinolone antibiotic; tetracycline; tetracycline antibiotic	antibiotic efflux	72.98		Moderate	Strict	protein homolog model	973.4	1.4e-284	FHEPJBLE_03029 Efflux pump membrane transporter BepE
12	Y	adeF	resistance-nodulation-cell division (RND) antibiotic efflux pump	fluoroquinolone antibiotic; tetracycline; tetracycline antibiotic	antibiotic efflux	62.98		Moderate	Strict	protein homolog model	1250.7	0	FHEPJBLE_04469 multidrug efflux RND transporter permease subunit OqxB12
