## Supplementary material for "Functional, genomic, and transcriptomic insights into Linear Low-Density Polyethylene (LLDPE) biodegradation by landfill-derived *Brucella intermedia*": SI Table 6

### Sheet: x-y-brucella-fastani-results_wi
accession	species	comparison_type	fragments_matched	fragments_total	fastANI Score
GCF_048398275.1	Brucella intermedia	X_vs_all	1479	1612	99.5623
GCF_014495725.1	Brucella intermedia	X_vs_all	1464	1612	99.402
GCF_040250265.1	Brucella intermedia	X_vs_all	1410	1612	98.2543
GCF_029855085.1	Brucella intermedia	X_vs_all	1416	1612	97.9491
GCF_025490555.1	Brucella intermedia	X_vs_all	1401	1612	97.903
GCF_029834515.1	Brucella intermedia	X_vs_all	1398	1612	96.9562
GCF_042697365.1	Brucella pseudintermedia	X_vs_all	1223	1612	90.7548
GCF_025118245.1	Brucella pseudintermedia	X_vs_all	1239	1612	90.7543
GCF_030518775.1	Brucella anthropi	X_vs_all	1309	1612	88.2394
GCF_015326295.1	Brucella anthropi	X_vs_all	1268	1612	88.13
GCF_025908475.1	Brucella sp. MAB-22	X_vs_all	1261	1612	88.0003
GCF_009017375.1	Brucella anthropi	X_vs_all	1251	1612	87.9443
GCF_024799785.1	Brucella anthropi	X_vs_all	1263	1612	87.9204
GCF_026014005.1	Brucella sp. JSBI001	X_vs_all	1269	1612	87.9066
GCF_000742955.1	Brucella anthropi	X_vs_all	1243	1612	87.8796
GCF_021165815.1	Brucella anthropi	X_vs_all	1272	1612	87.8759
GCF_000017405.1	Brucella anthropi ATCC 49188	X_vs_all	1277	1612	87.8598
GCF_016128015.1	Brucella anthropi	X_vs_all	1271	1612	87.839
GCF_024970345.1	Brucella sp. 2716	X_vs_all	798	1612	83.3721
GCF_014084005.1	Brucella sp. BO3	X_vs_all	779	1612	83.3433
GCF_024970895.1	Brucella sp. 2594	X_vs_all	803	1612	83.3261
GCF_015832115.1	Brucella sp. BO2	X_vs_all	777	1612	83.3144
GCF_017797885.1	Brucella sp. 458	X_vs_all	777	1612	83.3109
GCF_001715405.1	Brucella canis	X_vs_all	764	1612	83.309
GCF_030762255.1	Brucella abortus	X_vs_all	771	1612	83.3055
GCF_030761955.1	Brucella abortus	X_vs_all	770	1612	83.3013
GCF_024970695.1	Brucella sp. 1315	X_vs_all	800	1612	83.2992
GCF_030761335.1	Brucella abortus	X_vs_all	778	1612	83.2827
GCF_000008145.1	Brucella abortus bv. 1 str. 9-941	X_vs_all	770	1612	83.2821
GCF_000740275.1	Brucella pinnipedialis	X_vs_all	789	1612	83.2789
GCF_030762555.1	Brucella abortus	X_vs_all	777	1612	83.2785
GCF_030761995.1	Brucella abortus	X_vs_all	770	1612	83.2765
GCF_030761815.1	Brucella abortus	X_vs_all	765	1612	83.2722
GCF_002895145.1	Brucella abortus	X_vs_all	772	1612	83.2707
GCF_003290345.1	Brucella abortus	X_vs_all	764	1612	83.265
GCF_030761735.1	Brucella abortus	X_vs_all	773	1612	83.2621
GCF_000740175.1	Brucella abortus	X_vs_all	782	1612	83.2609
GCF_030761635.1	Brucella abortus	X_vs_all	776	1612	83.2601
GCF_030762395.1	Brucella abortus	X_vs_all	769	1612	83.2565
GCF_014495905.1	Brucella sp. 6810	X_vs_all	798	1612	83.2549
GCF_002591255.1	Brucella canis	X_vs_all	787	1612	83.2539
GCF_001971805.1	Brucella sp. 09RB8910	X_vs_all	802	1612	83.2537
GCF_030762055.1	Brucella abortus	X_vs_all	765	1612	83.2501
GCF_003010715.1	Brucella canis	X_vs_all	780	1612	83.25
GCF_000740235.1	Brucella suis	X_vs_all	781	1612	83.2492
GCF_036287805.1	Brucella abortus	X_vs_all	774	1612	83.2488
GCF_030762075.1	Brucella abortus	X_vs_all	765	1612	83.2486
GCF_000007505.1	Brucella suis 1330	X_vs_all	782	1612	83.2463
GCF_002262995.1	Brucella abortus	X_vs_all	776	1612	83.2437
GCF_001307475.2	Brucella melitensis	X_vs_all	789	1612	83.2437
GCF_030762035.1	Brucella abortus	X_vs_all	771	1612	83.2433
GCF_030762295.1	Brucella abortus	X_vs_all	773	1612	83.243
GCF_000600055.1	Brucella suis bv. 1 str. S2	X_vs_all	784	1612	83.2415
GCF_000740135.1	Brucella abortus	X_vs_all	779	1612	83.2407
GCF_001715425.1	Brucella suis	X_vs_all	782	1612	83.2384
GCF_030762235.1	Brucella abortus	X_vs_all	777	1612	83.2383
GCF_030762335.1	Brucella abortus	X_vs_all	773	1612	83.2365
GCF_030761715.1	Brucella abortus	X_vs_all	774	1612	83.2361
GCF_030761295.1	Brucella abortus	X_vs_all	776	1612	83.2354
GCF_000698325.1	Brucella suis bv. 2	X_vs_all	787	1612	83.2347
GCF_030762185.1	Brucella abortus	X_vs_all	772	1612	83.2269
GCF_016107505.1	Brucella abortus	X_vs_all	772	1612	83.2263
GCF_030761855.1	Brucella abortus	X_vs_all	785	1612	83.2242
GCF_002191355.1	Brucella melitensis	X_vs_all	780	1612	83.2235
GCF_900095155.1	Brucella inopinata	X_vs_all	793	1612	83.2231
GCF_002262975.1	Brucella abortus	X_vs_all	775	1612	83.2224
GCF_014884505.1	Brucella suis bv. 4	X_vs_all	791	1612	83.2222
GCF_047324115.1	Brucella ceti	X_vs_all	783	1612	83.222
GCF_001971625.1	Brucella sp. 09RB8471	X_vs_all	779	1612	83.2212
GCF_001715385.1	Brucella sp. 2002734562	X_vs_all	771	1612	83.22
GCF_002749475.1	Brucella suis	X_vs_all	793	1612	83.2192
GCF_001715365.1	Brucella canis	X_vs_all	779	1612	83.2185
GCF_900236375.1	Brucella melitensis	X_vs_all	781	1612	83.2183
GCF_014884525.1	Brucella suis bv. 3	X_vs_all	781	1612	83.2183
GCF_000223195.1	Brucella suis 1330	X_vs_all	783	1612	83.2181
GCF_001431745.1	Brucella melitensis	X_vs_all	784	1612	83.2178
GCF_003675365.1	Brucella abortus	X_vs_all	783	1612	83.2173
GCF_900236355.1	Brucella melitensis	X_vs_all	783	1612	83.217
GCF_027625455.1	Brucella melitensis	X_vs_all	780	1612	83.2139
GCF_900236425.1	Brucella melitensis	X_vs_all	780	1612	83.2128
GCF_900236465.1	Brucella melitensis	X_vs_all	781	1612	83.2119
GCF_000740335.1	Brucella canis	X_vs_all	780	1612	83.211
GCF_030761895.1	Brucella abortus	X_vs_all	777	1612	83.2105
GCF_000238195.1	Brucella canis HSK A52141	X_vs_all	770	1612	83.2091
GCF_000691585.1	Brucella canis	X_vs_all	785	1612	83.2082
GCF_030761395.1	Brucella abortus	X_vs_all	784	1612	83.2073
GCF_003856415.1	Brucella melitensis	X_vs_all	781	1612	83.2056
GCF_030762415.1	Brucella abortus	X_vs_all	782	1612	83.2045
GCF_003244395.3	Brucella abortus	X_vs_all	774	1612	83.204
GCF_030762375.1	Brucella abortus	X_vs_all	790	1612	83.2024
GCF_000740215.1	Brucella abortus bv. 6 str. 870	X_vs_all	774	1612	83.1997
GCF_046531915.1	Brucella melitensis	X_vs_all	780	1612	83.1996
GCF_030761615.1	Brucella abortus	X_vs_all	777	1612	83.1995
GCF_024802385.1	Brucella melitensis	X_vs_all	790	1612	83.1994
GCF_000698285.1	Brucella suis bv. 2	X_vs_all	784	1612	83.1987
GCF_030761415.1	Brucella abortus	X_vs_all	788	1612	83.1974
GCF_000022745.1	Brucella microti CCM 4915	X_vs_all	791	1612	83.1963
GCF_014884485.1	Brucella suis bv. 5	X_vs_all	794	1612	83.1962
GCF_000018725.1	Brucella abortus S19	X_vs_all	780	1612	83.196
GCF_000740255.1	Brucella suis bv. 3 str. 686	X_vs_all	797	1612	83.1946
GCF_963990305.1	Brucella abortus	X_vs_all	782	1612	83.1946
GCF_046531905.1	Brucella melitensis	X_vs_all	784	1612	83.1937
GCF_000740415.1	Brucella melitensis bv. 1 str. 16M	X_vs_all	785	1612	83.1921
GCF_030761875.1	Brucella abortus	X_vs_all	788	1612	83.1918
GCF_004208655.1	Brucella melitensis	X_vs_all	787	1612	83.1917
GCF_030761935.1	Brucella abortus	X_vs_all	783	1612	83.1915
GCF_030761595.1	Brucella abortus	X_vs_all	777	1612	83.191
GCF_000740435.1	Brucella suis	X_vs_all	790	1612	83.1907
GCF_900236395.1	Brucella melitensis	X_vs_all	783	1612	83.1903
GCF_900092405.1	Brucella sp. 10RB9215	X_vs_all	792	1612	83.1887
GCF_900236345.1	Brucella melitensis	X_vs_all	783	1612	83.1879
GCF_000016845.1	Brucella ovis ATCC 25840	X_vs_all	776	1612	83.1876
GCF_000740315.1	Brucella abortus	X_vs_all	793	1612	83.1869
GCF_038420195.1	Brucella abortus	X_vs_all	782	1612	83.1867
GCF_900236455.1	Brucella melitensis	X_vs_all	784	1612	83.1864
GCF_000236255.1	Brucella suis VBI22	X_vs_all	783	1612	83.1855
GCF_030762355.1	Brucella abortus	X_vs_all	784	1612	83.1855
GCF_011801185.1	Brucella abortus RB51-AHVLA	X_vs_all	777	1612	83.1841
GCF_000698345.1	Brucella suis bv. 2	X_vs_all	784	1612	83.184
GCF_038420175.1	Brucella melitensis	X_vs_all	787	1612	83.1839
GCF_900236565.1	Brucella melitensis	X_vs_all	783	1612	83.1837
GCF_038420185.1	Brucella suis	X_vs_all	785	1612	83.1825
GCF_014884565.1	Brucella suis bv. 1	X_vs_all	788	1612	83.1823
GCF_002191375.1	Brucella melitensis	X_vs_all	786	1612	83.182
GCF_900236415.1	Brucella melitensis	X_vs_all	785	1612	83.1813
GCF_000221005.1	Brucella pinnipedialis B2/94	X_vs_all	791	1612	83.1808
GCF_030762015.1	Brucella abortus	X_vs_all	791	1612	83.1806
GCF_001043295.1	Brucella abortus	X_vs_all	786	1612	83.1795
GCF_900236365.1	Brucella melitensis	X_vs_all	786	1612	83.178
GCF_030761355.1	Brucella abortus	X_vs_all	779	1612	83.1779
GCF_000018905.1	Brucella suis ATCC 23445	X_vs_all	780	1612	83.1757
GCF_014884405.1	Brucella suis bv. 2	X_vs_all	792	1612	83.1756
GCF_000007125.1	Brucella melitensis bv. 1 str. 16M	X_vs_all	778	1612	83.1748
GCF_030761755.1	Brucella abortus	X_vs_all	786	1612	83.1746
GCF_000699025.1	Brucella suis bv. 2	X_vs_all	786	1612	83.1744
GCF_030762095.1	Brucella abortus	X_vs_all	786	1612	83.1741
GCF_001715485.1	Brucella melitensis	X_vs_all	781	1612	83.1741
GCF_030761975.1	Brucella abortus	X_vs_all	787	1612	83.1739
GCF_030761655.1	Brucella abortus	X_vs_all	793	1612	83.1736
GCF_002191235.1	Brucella melitensis	X_vs_all	790	1612	83.1736
GCF_030762275.1	Brucella abortus	X_vs_all	788	1612	83.1718
GCF_000740295.1	Brucella abortus	X_vs_all	789	1612	83.1716
GCF_900236585.1	Brucella melitensis	X_vs_all	780	1612	83.1704
GCF_900236535.1	Brucella melitensis	X_vs_all	785	1612	83.1699
GCF_030762115.1	Brucella abortus	X_vs_all	793	1612	83.1687
GCF_030761435.1	Brucella abortus	X_vs_all	778	1612	83.1674
GCF_023796775.1	Brucella melitensis	X_vs_all	789	1612	83.1674
GCF_900236485.1	Brucella melitensis	X_vs_all	783	1612	83.1669
GCF_002191915.1	Brucella melitensis	X_vs_all	788	1612	83.1663
GCF_900236555.1	Brucella melitensis	X_vs_all	783	1612	83.1655
GCF_030761315.1	Brucella abortus	X_vs_all	799	1612	83.1647
GCF_030761915.1	Brucella abortus	X_vs_all	781	1612	83.1623
GCF_030762215.1	Brucella abortus	X_vs_all	788	1612	83.1604
GCF_004208695.1	Brucella melitensis	X_vs_all	789	1612	83.16
GCF_900236495.1	Brucella melitensis	X_vs_all	784	1612	83.16
GCF_003516085.1	Brucella melitensis	X_vs_all	788	1612	83.1598
GCF_000875695.1	Brucella suis	X_vs_all	796	1612	83.1594
GCF_000022625.1	Brucella melitensis ATCC 23457	X_vs_all	794	1612	83.1591
GCF_030762315.1	Brucella abortus	X_vs_all	784	1612	83.1581
GCF_030762435.1	Brucella abortus	X_vs_all	791	1612	83.157
GCF_008761595.1	Brucella melitensis	X_vs_all	790	1612	83.1562
GCF_047324095.1	Brucella ceti	X_vs_all	788	1612	83.1561
GCF_900236385.1	Brucella melitensis	X_vs_all	785	1612	83.1552
GCF_002763615.1	Brucella melitensis	X_vs_all	789	1612	83.1545
GCF_003516065.1	Brucella melitensis	X_vs_all	780	1612	83.1543
GCF_000018525.1	Brucella canis ATCC 23365	X_vs_all	781	1612	83.1528
GCF_036967195.1	Brucella melitensis bv. 3	X_vs_all	777	1612	83.1518
GCF_030761835.1	Brucella abortus	X_vs_all	783	1612	83.1517
GCF_900236525.1	Brucella melitensis	X_vs_all	788	1612	83.1515
GCF_030762135.1	Brucella abortus	X_vs_all	794	1612	83.1513
GCF_900236545.1	Brucella melitensis	X_vs_all	785	1612	83.1511
GCF_015624465.1	Brucella pinnipedialis	X_vs_all	781	1612	83.1511
GCF_900236335.1	Brucella melitensis	X_vs_all	788	1612	83.1507
GCF_003205535.1	Brucella melitensis	X_vs_all	789	1612	83.1507
GCF_030157885.1	Brucella sp. bbatCR03	X_vs_all	794	1612	83.1502
GCF_000054005.1	Brucella abortus 2308	X_vs_all	771	1612	83.1497
GCF_003516045.1	Brucella melitensis	X_vs_all	784	1612	83.1489
GCF_002191295.1	Brucella melitensis	X_vs_all	784	1612	83.1482
GCF_002263015.1	Brucella melitensis	X_vs_all	788	1612	83.146
GCF_030761455.1	Brucella abortus	X_vs_all	791	1612	83.1456
GCF_002191335.1	Brucella melitensis	X_vs_all	788	1612	83.144
GCF_900236445.1	Brucella melitensis	X_vs_all	784	1612	83.1429
GCF_036320855.1	Brucella melitensis	X_vs_all	783	1612	83.1423
GCF_002191575.1	Brucella melitensis	X_vs_all	792	1612	83.1418
GCF_030762155.1	Brucella abortus	X_vs_all	795	1612	83.1417
GCF_004208675.1	Brucella melitensis	X_vs_all	793	1612	83.1372
GCF_963555505.1	Brucella abortus	X_vs_all	784	1612	83.1351
GCF_002953595.1	Brucella melitensis	X_vs_all	784	1612	83.135
GCF_002895105.1	Brucella melitensis	X_vs_all	795	1612	83.1347
GCF_900236515.1	Brucella melitensis	X_vs_all	786	1612	83.1338
GCF_000740355.1	Brucella melitensis bv. 3 str. Ether	X_vs_all	785	1612	83.1317
GCF_014884545.1	Brucella suis bv. 1	X_vs_all	795	1612	83.1308
GCF_008761575.1	Brucella abortus	X_vs_all	788	1612	83.1307
GCF_000740195.1	Brucella abortus bv. 9 str. C68	X_vs_all	789	1612	83.1303
GCF_030761275.1	Brucella abortus	X_vs_all	791	1612	83.1287
GCF_000192885.1	Brucella melitensis M5-90	X_vs_all	788	1612	83.1269
GCF_900236405.1	Brucella melitensis	X_vs_all	787	1612	83.1257
GCF_002262955.1	Brucella melitensis	X_vs_all	788	1612	83.1256
GCF_002192155.1	Brucella melitensis	X_vs_all	786	1612	83.1255
GCF_030761775.1	Brucella abortus	X_vs_all	786	1612	83.1253
GCF_900236435.1	Brucella melitensis	X_vs_all	787	1612	83.1236
GCF_001296965.1	Brucella abortus 104M	X_vs_all	784	1612	83.1194
GCF_030761375.1	Brucella abortus	X_vs_all	785	1612	83.1193
GCF_000755085.1	Brucella suis	X_vs_all	778	1612	83.119
GCF_000740155.1	Brucella abortus	X_vs_all	785	1612	83.1179
GCF_000698245.1	Brucella suis bv. 2	X_vs_all	789	1612	83.1169
GCF_002191615.1	Brucella melitensis	X_vs_all	792	1612	83.1158
GCF_030761555.1	Brucella abortus	X_vs_all	797	1612	83.115
GCF_002895125.1	Brucella melitensis	X_vs_all	780	1612	83.1145
GCF_030761795.1	Brucella abortus	X_vs_all	792	1612	83.1134
GCF_002191755.1	Brucella melitensis	X_vs_all	787	1612	83.1121
GCF_000227645.1	Brucella melitensis NI	X_vs_all	781	1612	83.1105
GCF_002191655.1	Brucella melitensis	X_vs_all	792	1612	83.1077
GCF_000192725.1	Brucella melitensis M28	X_vs_all	789	1612	83.1075
GCF_009601725.1	Brucella sp. 2280	X_vs_all	800	1612	83.1046
GCF_900236575.1	Brucella melitensis	X_vs_all	787	1612	83.1027
GCF_008761615.1	Brucella melitensis	X_vs_all	788	1612	83.1022
GCF_000238175.1	Brucella abortus A13334	X_vs_all	800	1612	83.0974
GCF_002191675.1	Brucella melitensis	X_vs_all	790	1612	83.0951
GCF_002192095.1	Brucella melitensis	X_vs_all	789	1612	83.0944
GCF_002191455.1	Brucella melitensis	X_vs_all	793	1612	83.0907
GCF_047324105.1	Brucella ceti	X_vs_all	779	1612	83.0744
GCF_000755105.1	Brucella suis	X_vs_all	763	1612	83.0703
GCF_000590795.1	Brucella ceti TE10759-12	X_vs_all	795	1612	83.0687
GCF_000740375.1	Brucella abortus bv. 2 str. 86/8/59	X_vs_all	807	1612	83.0049
GCF_001652485.1	Brucella pseudogrignonensis	X_vs_all	820	1612	81.2033
GCF_022024335.1	Brucella pseudogrignonensis	X_vs_all	848	1612	80.9423
GCF_046097035.1	Brucella pseudogrignonensis	X_vs_all	815	1612	80.92
GCF_045945455.1	Brucella pseudogrignonensis	X_vs_all	829	1612	80.8815
GCF_002025625.1	Brucella pituitosa	X_vs_all	836	1612	80.8657
GCF_039545455.1	Brucella sp. BE17	X_vs_all	611	1612	80.0632
GCF_048398275.1	Brucella intermedia	Y_vs_all	1480	1615	99.593
GCF_014495725.1	Brucella intermedia	Y_vs_all	1466	1615	99.4429
GCF_040250265.1	Brucella intermedia	Y_vs_all	1415	1615	98.2775
GCF_029855085.1	Brucella intermedia	Y_vs_all	1414	1615	98.006
GCF_025490555.1	Brucella intermedia	Y_vs_all	1397	1615	97.9578
GCF_029834515.1	Brucella intermedia	Y_vs_all	1396	1615	97.0085
GCF_025118245.1	Brucella pseudintermedia	Y_vs_all	1230	1615	90.7907
GCF_042697365.1	Brucella pseudintermedia	Y_vs_all	1239	1615	90.7349
GCF_030518775.1	Brucella anthropi	Y_vs_all	1284	1615	88.2134
GCF_015326295.1	Brucella anthropi	Y_vs_all	1295	1615	88.0154
GCF_009017375.1	Brucella anthropi	Y_vs_all	1230	1615	87.9595
GCF_025908475.1	Brucella sp. MAB-22	Y_vs_all	1267	1615	87.9427
GCF_026014005.1	Brucella sp. JSBI001	Y_vs_all	1255	1615	87.8902
GCF_021165815.1	Brucella anthropi	Y_vs_all	1251	1615	87.8537
GCF_000742955.1	Brucella anthropi	Y_vs_all	1264	1615	87.8446
GCF_016128015.1	Brucella anthropi	Y_vs_all	1260	1615	87.8192
GCF_024799785.1	Brucella anthropi	Y_vs_all	1256	1615	87.7966
GCF_000017405.1	Brucella anthropi ATCC 49188	Y_vs_all	1283	1615	87.7551
GCF_024970695.1	Brucella sp. 1315	Y_vs_all	798	1615	83.4155
GCF_024970345.1	Brucella sp. 2716	Y_vs_all	784	1615	83.3882
GCF_024970895.1	Brucella sp. 2594	Y_vs_all	802	1615	83.3756
GCF_009601725.1	Brucella sp. 2280	Y_vs_all	777	1615	83.3638
GCF_001971625.1	Brucella sp. 09RB8471	Y_vs_all	775	1615	83.3566
GCF_014084005.1	Brucella sp. BO3	Y_vs_all	786	1615	83.35
GCF_017797885.1	Brucella sp. 458	Y_vs_all	778	1615	83.3117
GCF_001971805.1	Brucella sp. 09RB8910	Y_vs_all	805	1615	83.3045
GCF_000221005.1	Brucella pinnipedialis B2/94	Y_vs_all	787	1615	83.2771
GCF_000740315.1	Brucella abortus	Y_vs_all	767	1615	83.277
GCF_900095155.1	Brucella inopinata	Y_vs_all	783	1615	83.275
GCF_000740135.1	Brucella abortus	Y_vs_all	787	1615	83.2724
GCF_014495905.1	Brucella sp. 6810	Y_vs_all	805	1615	83.2705
GCF_030157885.1	Brucella sp. bbatCR03	Y_vs_all	784	1615	83.2697
GCF_004208655.1	Brucella melitensis	Y_vs_all	786	1615	83.2692
GCF_004208675.1	Brucella melitensis	Y_vs_all	782	1615	83.2663
GCF_003290345.1	Brucella abortus	Y_vs_all	787	1615	83.2611
GCF_963990305.1	Brucella abortus	Y_vs_all	775	1615	83.2591
GCF_004208695.1	Brucella melitensis	Y_vs_all	787	1615	83.259
GCF_001715365.1	Brucella canis	Y_vs_all	782	1615	83.2583
GCF_963555505.1	Brucella abortus	Y_vs_all	776	1615	83.2583
GCF_003675365.1	Brucella abortus	Y_vs_all	780	1615	83.2572
GCF_014884405.1	Brucella suis bv. 2	Y_vs_all	789	1615	83.257
GCF_008761575.1	Brucella abortus	Y_vs_all	784	1615	83.2564
GCF_000022745.1	Brucella microti CCM 4915	Y_vs_all	798	1615	83.2561
GCF_015832115.1	Brucella sp. BO2	Y_vs_all	787	1615	83.2511
GCF_002191295.1	Brucella melitensis	Y_vs_all	789	1615	83.2498
GCF_000238175.1	Brucella abortus A13334	Y_vs_all	777	1615	83.2469
GCF_047324095.1	Brucella ceti	Y_vs_all	775	1615	83.2453
GCF_014884485.1	Brucella suis bv. 5	Y_vs_all	789	1615	83.2417
GCF_000740195.1	Brucella abortus bv. 9 str. C68	Y_vs_all	774	1615	83.2406
GCF_014884565.1	Brucella suis bv. 1	Y_vs_all	790	1615	83.2393
GCF_030762075.1	Brucella abortus	Y_vs_all	784	1615	83.2383
GCF_014884545.1	Brucella suis bv. 1	Y_vs_all	793	1615	83.2367
GCF_900092405.1	Brucella sp. 10RB9215	Y_vs_all	792	1615	83.2349
GCF_900236585.1	Brucella melitensis	Y_vs_all	789	1615	83.232
GCF_030762255.1	Brucella abortus	Y_vs_all	791	1615	83.23
GCF_030761795.1	Brucella abortus	Y_vs_all	779	1615	83.2287
GCF_030762155.1	Brucella abortus	Y_vs_all	785	1615	83.2276
GCF_002262975.1	Brucella abortus	Y_vs_all	777	1615	83.2246
GCF_000018525.1	Brucella canis ATCC 23365	Y_vs_all	773	1615	83.2243
GCF_030761395.1	Brucella abortus	Y_vs_all	790	1615	83.2227
GCF_038420185.1	Brucella suis	Y_vs_all	795	1615	83.2219
GCF_014884525.1	Brucella suis bv. 3	Y_vs_all	786	1615	83.2202
GCF_000590795.1	Brucella ceti TE10759-12	Y_vs_all	780	1615	83.2195
GCF_000740375.1	Brucella abortus bv. 2 str. 86/8/59	Y_vs_all	775	1615	83.2188
GCF_023796775.1	Brucella melitensis	Y_vs_all	788	1615	83.2187
GCF_030761455.1	Brucella abortus	Y_vs_all	782	1615	83.2187
GCF_030761315.1	Brucella abortus	Y_vs_all	787	1615	83.2184
GCF_030761335.1	Brucella abortus	Y_vs_all	795	1615	83.2171
GCF_002191655.1	Brucella melitensis	Y_vs_all	791	1615	83.217
GCF_001715405.1	Brucella canis	Y_vs_all	786	1615	83.2154
GCF_002191335.1	Brucella melitensis	Y_vs_all	784	1615	83.2127
GCF_002895145.1	Brucella abortus	Y_vs_all	794	1615	83.212
GCF_030761955.1	Brucella abortus	Y_vs_all	795	1615	83.212
GCF_000740435.1	Brucella suis	Y_vs_all	792	1615	83.2118
GCF_900236375.1	Brucella melitensis	Y_vs_all	787	1615	83.2112
GCF_030762215.1	Brucella abortus	Y_vs_all	783	1615	83.2096
GCF_000691585.1	Brucella canis	Y_vs_all	786	1615	83.2092
GCF_003010715.1	Brucella canis	Y_vs_all	777	1615	83.2088
GCF_000740255.1	Brucella suis bv. 3 str. 686	Y_vs_all	789	1615	83.2084
GCF_900236425.1	Brucella melitensis	Y_vs_all	788	1615	83.2082
GCF_002192095.1	Brucella melitensis	Y_vs_all	798	1615	83.208
GCF_000740235.1	Brucella suis	Y_vs_all	796	1615	83.2075
GCF_000740215.1	Brucella abortus bv. 6 str. 870	Y_vs_all	773	1615	83.2066
GCF_000192885.1	Brucella melitensis M5-90	Y_vs_all	786	1615	83.2052
GCF_030761775.1	Brucella abortus	Y_vs_all	784	1615	83.2045
GCF_002191615.1	Brucella melitensis	Y_vs_all	792	1615	83.2033
GCF_030761375.1	Brucella abortus	Y_vs_all	792	1615	83.2033
GCF_000699025.1	Brucella suis bv. 2	Y_vs_all	786	1615	83.2031
GCF_030762275.1	Brucella abortus	Y_vs_all	783	1615	83.2024
GCF_002191675.1	Brucella melitensis	Y_vs_all	793	1615	83.2014
GCF_000238195.1	Brucella canis HSK A52141	Y_vs_all	783	1615	83.2013
GCF_000740335.1	Brucella canis	Y_vs_all	805	1615	83.2009
GCF_000698325.1	Brucella suis bv. 2	Y_vs_all	798	1615	83.2001
GCF_002191575.1	Brucella melitensis	Y_vs_all	782	1615	83.2
GCF_002191455.1	Brucella melitensis	Y_vs_all	793	1615	83.1992
GCF_900236535.1	Brucella melitensis	Y_vs_all	793	1615	83.1983
GCF_002262955.1	Brucella melitensis	Y_vs_all	785	1615	83.1956
GCF_008761615.1	Brucella melitensis	Y_vs_all	791	1615	83.1951
GCF_030762115.1	Brucella abortus	Y_vs_all	790	1615	83.1945
GCF_002191915.1	Brucella melitensis	Y_vs_all	784	1615	83.194
GCF_000008145.1	Brucella abortus bv. 1 str. 9-941	Y_vs_all	795	1615	83.1934
GCF_002262995.1	Brucella abortus	Y_vs_all	785	1615	83.1907
GCF_011801185.1	Brucella abortus RB51-AHVLA	Y_vs_all	789	1615	83.1906
GCF_900236495.1	Brucella melitensis	Y_vs_all	791	1615	83.19
GCF_030761635.1	Brucella abortus	Y_vs_all	797	1615	83.1897
GCF_001043295.1	Brucella abortus	Y_vs_all	784	1615	83.1896
GCF_030762315.1	Brucella abortus	Y_vs_all	789	1615	83.1891
GCF_030761275.1	Brucella abortus	Y_vs_all	788	1615	83.1889
GCF_030762435.1	Brucella abortus	Y_vs_all	792	1615	83.188
GCF_046531915.1	Brucella melitensis	Y_vs_all	796	1615	83.1876
GCF_000192725.1	Brucella melitensis M28	Y_vs_all	783	1615	83.1855
GCF_030762555.1	Brucella abortus	Y_vs_all	794	1615	83.1855
GCF_002895105.1	Brucella melitensis	Y_vs_all	782	1615	83.1847
GCF_030762135.1	Brucella abortus	Y_vs_all	784	1615	83.1843
GCF_030761815.1	Brucella abortus	Y_vs_all	781	1615	83.1827
GCF_000740275.1	Brucella pinnipedialis	Y_vs_all	802	1615	83.1823
GCF_016107505.1	Brucella abortus	Y_vs_all	789	1615	83.1821
GCF_001307475.2	Brucella melitensis	Y_vs_all	798	1615	83.1821
GCF_000018725.1	Brucella abortus S19	Y_vs_all	785	1615	83.1818
GCF_002591255.1	Brucella canis	Y_vs_all	798	1615	83.1818
GCF_002191235.1	Brucella melitensis	Y_vs_all	786	1615	83.1799
GCF_030761855.1	Brucella abortus	Y_vs_all	795	1615	83.1795
GCF_003205535.1	Brucella melitensis	Y_vs_all	786	1615	83.1789
GCF_030762415.1	Brucella abortus	Y_vs_all	796	1615	83.1781
GCF_002192155.1	Brucella melitensis	Y_vs_all	789	1615	83.1779
GCF_003244395.3	Brucella abortus	Y_vs_all	786	1615	83.177
GCF_900236485.1	Brucella melitensis	Y_vs_all	788	1615	83.1766
GCF_030761935.1	Brucella abortus	Y_vs_all	793	1615	83.1766
GCF_030762375.1	Brucella abortus	Y_vs_all	794	1615	83.1761
GCF_000022625.1	Brucella melitensis ATCC 23457	Y_vs_all	786	1615	83.1761
GCF_030761875.1	Brucella abortus	Y_vs_all	793	1615	83.1757
GCF_030761755.1	Brucella abortus	Y_vs_all	795	1615	83.1756
GCF_046531905.1	Brucella melitensis	Y_vs_all	796	1615	83.1747
GCF_030761555.1	Brucella abortus	Y_vs_all	795	1615	83.1744
GCF_030761355.1	Brucella abortus	Y_vs_all	789	1615	83.1742
GCF_030761655.1	Brucella abortus	Y_vs_all	794	1615	83.174
GCF_030761415.1	Brucella abortus	Y_vs_all	787	1615	83.1739
GCF_900236455.1	Brucella melitensis	Y_vs_all	799	1615	83.1737
GCF_030762295.1	Brucella abortus	Y_vs_all	790	1615	83.1732
GCF_030762095.1	Brucella abortus	Y_vs_all	787	1615	83.1727
GCF_002763615.1	Brucella melitensis	Y_vs_all	789	1615	83.1725
GCF_000698345.1	Brucella suis bv. 2	Y_vs_all	796	1615	83.1719
GCF_000740415.1	Brucella melitensis bv. 1 str. 16M	Y_vs_all	797	1615	83.1715
GCF_024802385.1	Brucella melitensis	Y_vs_all	791	1615	83.1714
GCF_036287805.1	Brucella abortus	Y_vs_all	784	1615	83.1712
GCF_000018905.1	Brucella suis ATCC 23445	Y_vs_all	791	1615	83.1706
GCF_900236395.1	Brucella melitensis	Y_vs_all	799	1615	83.1703
GCF_900236525.1	Brucella melitensis	Y_vs_all	794	1615	83.1702
GCF_002263015.1	Brucella melitensis	Y_vs_all	800	1615	83.1689
GCF_002191375.1	Brucella melitensis	Y_vs_all	796	1615	83.1683
GCF_000740295.1	Brucella abortus	Y_vs_all	792	1615	83.1672
GCF_900236415.1	Brucella melitensis	Y_vs_all	800	1615	83.1669
GCF_030761435.1	Brucella abortus	Y_vs_all	791	1615	83.1658
GCF_002191755.1	Brucella melitensis	Y_vs_all	790	1615	83.1651
GCF_030762015.1	Brucella abortus	Y_vs_all	786	1615	83.1646
GCF_900236545.1	Brucella melitensis	Y_vs_all	797	1615	83.1644
GCF_900236405.1	Brucella melitensis	Y_vs_all	800	1615	83.1638
GCF_900236465.1	Brucella melitensis	Y_vs_all	796	1615	83.1631
GCF_015624465.1	Brucella pinnipedialis	Y_vs_all	789	1615	83.1623
GCF_002749475.1	Brucella suis	Y_vs_all	796	1615	83.1619
GCF_030761915.1	Brucella abortus	Y_vs_all	785	1615	83.1617
GCF_014884505.1	Brucella suis bv. 4	Y_vs_all	802	1615	83.1602
GCF_900236435.1	Brucella melitensis	Y_vs_all	797	1615	83.1602
GCF_000016845.1	Brucella ovis ATCC 25840	Y_vs_all	781	1615	83.1598
GCF_030761835.1	Brucella abortus	Y_vs_all	782	1615	83.1597
GCF_900236355.1	Brucella melitensis	Y_vs_all	795	1615	83.1595
GCF_030761995.1	Brucella abortus	Y_vs_all	793	1615	83.1586
GCF_030762185.1	Brucella abortus	Y_vs_all	788	1615	83.158
GCF_000740155.1	Brucella abortus	Y_vs_all	788	1615	83.1576
GCF_000698285.1	Brucella suis bv. 2	Y_vs_all	796	1615	83.1566
GCF_900236385.1	Brucella melitensis	Y_vs_all	797	1615	83.1558
GCF_030762395.1	Brucella abortus	Y_vs_all	791	1615	83.1557
GCF_001296965.1	Brucella abortus 104M	Y_vs_all	789	1615	83.1545
GCF_047324115.1	Brucella ceti	Y_vs_all	791	1615	83.1545
GCF_900236515.1	Brucella melitensis	Y_vs_all	796	1615	83.1542
GCF_030762355.1	Brucella abortus	Y_vs_all	793	1615	83.1536
GCF_000755105.1	Brucella suis	Y_vs_all	766	1615	83.1533
GCF_002953595.1	Brucella melitensis	Y_vs_all	800	1615	83.1522
GCF_000007125.1	Brucella melitensis bv. 1 str. 16M	Y_vs_all	796	1615	83.1504
GCF_003516045.1	Brucella melitensis	Y_vs_all	801	1615	83.1497
GCF_036967195.1	Brucella melitensis bv. 3	Y_vs_all	784	1615	83.1491
GCF_030762055.1	Brucella abortus	Y_vs_all	791	1615	83.149
GCF_900236575.1	Brucella melitensis	Y_vs_all	801	1615	83.1477
GCF_000698245.1	Brucella suis bv. 2	Y_vs_all	791	1615	83.1474
GCF_000236255.1	Brucella suis VBI22	Y_vs_all	795	1615	83.1469
GCF_030762335.1	Brucella abortus	Y_vs_all	792	1615	83.146
GCF_000227645.1	Brucella melitensis NI	Y_vs_all	785	1615	83.1448
GCF_008761595.1	Brucella melitensis	Y_vs_all	786	1615	83.1446
GCF_030761715.1	Brucella abortus	Y_vs_all	794	1615	83.1434
GCF_030762235.1	Brucella abortus	Y_vs_all	800	1615	83.1431
GCF_030762035.1	Brucella abortus	Y_vs_all	791	1615	83.1413
GCF_002895125.1	Brucella melitensis	Y_vs_all	800	1615	83.141
GCF_000875695.1	Brucella suis	Y_vs_all	800	1615	83.1406
GCF_030761595.1	Brucella abortus	Y_vs_all	791	1615	83.1388
GCF_030761975.1	Brucella abortus	Y_vs_all	791	1615	83.1387
GCF_900236345.1	Brucella melitensis	Y_vs_all	800	1615	83.1369
GCF_900236445.1	Brucella melitensis	Y_vs_all	801	1615	83.1351
GCF_900236335.1	Brucella melitensis	Y_vs_all	797	1615	83.133
GCF_000740355.1	Brucella melitensis bv. 3 str. Ether	Y_vs_all	798	1615	83.1301
GCF_900236555.1	Brucella melitensis	Y_vs_all	797	1615	83.1288
GCF_900236365.1	Brucella melitensis	Y_vs_all	798	1615	83.128
GCF_030761735.1	Brucella abortus	Y_vs_all	794	1615	83.1258
GCF_002191355.1	Brucella melitensis	Y_vs_all	796	1615	83.1245
GCF_000223195.1	Brucella suis 1330	Y_vs_all	798	1615	83.123
GCF_001431745.1	Brucella melitensis	Y_vs_all	790	1615	83.1208
GCF_030761615.1	Brucella abortus	Y_vs_all	787	1615	83.1208
GCF_027625455.1	Brucella melitensis	Y_vs_all	792	1615	83.1204
GCF_047324105.1	Brucella ceti	Y_vs_all	797	1615	83.1189
GCF_003516065.1	Brucella melitensis	Y_vs_all	795	1615	83.118
GCF_900236565.1	Brucella melitensis	Y_vs_all	803	1615	83.116
GCF_000740175.1	Brucella abortus	Y_vs_all	790	1615	83.1154
GCF_036320855.1	Brucella melitensis	Y_vs_all	793	1615	83.1143
GCF_038420195.1	Brucella abortus	Y_vs_all	792	1615	83.1099
GCF_001715485.1	Brucella melitensis	Y_vs_all	796	1615	83.1084
GCF_000600055.1	Brucella suis bv. 1 str. S2	Y_vs_all	799	1615	83.1073
GCF_000007505.1	Brucella suis 1330	Y_vs_all	804	1615	83.1042
GCF_000054005.1	Brucella abortus 2308	Y_vs_all	787	1615	83.1008
GCF_003856415.1	Brucella melitensis	Y_vs_all	791	1615	83.1005
GCF_030761895.1	Brucella abortus	Y_vs_all	785	1615	83.1004
GCF_000755085.1	Brucella suis	Y_vs_all	779	1615	83.0991
GCF_001715385.1	Brucella sp. 2002734562	Y_vs_all	790	1615	83.099
GCF_001715425.1	Brucella suis	Y_vs_all	799	1615	83.0966
GCF_030761295.1	Brucella abortus	Y_vs_all	787	1615	83.0924
GCF_038420175.1	Brucella melitensis	Y_vs_all	799	1615	83.09
GCF_003516085.1	Brucella melitensis	Y_vs_all	794	1615	83.0702
GCF_001652485.1	Brucella pseudogrignonensis	Y_vs_all	811	1615	81.1048
GCF_002025625.1	Brucella pituitosa	Y_vs_all	797	1615	81.0644
GCF_045945455.1	Brucella pseudogrignonensis	Y_vs_all	804	1615	81.0476
GCF_022024335.1	Brucella pseudogrignonensis	Y_vs_all	833	1615	81.0458
GCF_046097035.1	Brucella pseudogrignonensis	Y_vs_all	815	1615	80.9263
GCF_039545455.1	Brucella sp. BE17	Y_vs_all	603	1615	80.0582
					99.9767
